# Ms4a4a loss preferentially remodels microglia with limited, compartment-specific effects across central and peripheral immune compartments in 5xFAD mice

**DOI:** 10.64898/2026.10.26.762005

**Authors:** Emma P. Danhash, Anthony C. Verbeck, Abhirami K. Iyer, Celeste M. Karch

## Abstract

**Background:** Genome-wide association studies have identified the *MS4A* locus as a major modifier of Alzheimer’s disease (AD) risk and resilience. *MS4A4A* is enriched in microglia, and we previously demonstrated that loss of *Ms4a4a* reduces amyloid plaque pathology and attenuates amyloid-associated tau spreading. However, *MS4A4A* is also expressed in peripheral myeloid populations, raising the possibility that its effects extend beyond brain-resident microglia. Here, we sought to define how constitutive *Ms4a4a* loss alters immune populations across central nervous system (CNS), CNS-border, and peripheral compartments in the context of amyloid pathology.

**Methods:** We performed multicompartment immune profiling by flow cytometry in 5xFAD *Ms4a4a* wild-type and 5xFAD *Ms4a4a*-deficient mice. Myeloid and lymphoid populations were characterized in the brain, dural meninges, skull bone marrow, tibial bone marrow, and spleen.

**Results:** *Ms4a4a* loss produced its strongest immune effects in brain microglia. 5xFAD *Ms4a4a*-deficient mice exhibited increased microglial abundance, increased frequency and expression of CD86, increased MHC class II expression intensity, and enrichment of CXCR4-high microglia, whereas P2RY12 and TREM2 were unchanged. Brain macrophages showed increased MHC class II expression, whereas conventional dendritic cells (cDCs) in the brain showed reduced MHC class II expression, with limited changes in other infiltrating immune populations. Immune composition in the dura and skull bone marrow was largely preserved, although MHC class II expression was increased in skull bone marrow cDCs. Peripheral immune composition in tibial bone marrow and spleen was similarly preserved, with selective increases in M2-like macrophages in tibial bone marrow and splenic CD8 T-cell frequency.

**Conclusions:** These findings identify microglia as the immune population most strongly remodeled by *Ms4a4a* loss in the setting of amyloid pathology. Constitutive *Ms4a4a* deficiency does not produce broad systemic immune remodeling but instead preferentially alters microglial state, accompanied by more limited, cell type- and tissue-specific effects across other central and peripheral immune compartments. These findings establish MS4A4A as a context-dependent regulator of immune responses to AD pathology with particularly prominent effects on microglia.
