## Supplemental Tables for "Ms4a4a loss preferentially remodels microglia with limited, compartment-specific effects across central and peripheral immune compartments in 5xFAD mice"

### Sheet: Supplemental Table 1
Supplemental Table 1: Genotyping primers
Primer Name	Sequence (5'-3')	Application
5x-PS1 Forward	AATAGAGAACGGCAGGAGCA	Genotyping 5xFAD
5x-PS1 Reverse	GCCATGAGGGCACTAATCAT	Genotyping 5xFAD
5x Int Pos Ctrl Forward	CTAGGCCACAGAATTGAAAGATCT	Genotyping 5xFAD
5x Int Pos Ctrl Reverse	GTAGGTGGAAATTCTAGCATCATCC	Genotyping 5xFAD
Ms4a4a Forward	AGACTCCAAAGGCTCCAACC	Genotyping Ms4a4a KO
Ms4a4a KO Reverse	TGTGCAGATGTGGTCTGTGTG	Genotyping Ms4a4a KO
Ms4a4a WT Reverse	CTAAGTCAGTCATCATCGAACCC	Genotyping Ms4a4a KO

### Sheet: Supplemental Table 2
Supplemental Table 2: Tissue-specific antibody panels for flow cytometry
		Antibodies
Panel	Tissue	Target	Conjugate
1	brain, dura, skull bone marrow, spleen, tibial bone marrow	CD172a	APC
		CD19	PE
		CD3e	PE-Cy7
		CD45	Pacific Blue
		CD4	PE-CF594
		CD8e	AF700
		NK1.1	FITC
2	brain, dura, skull bone marrow, spleen, tibial bone marrow	CD11b	PE-Cy7
		CD11c	APC
		CD206	PE
		CD45	Pacific Blue
		CD86	BV605
		F4/80	AF700
		MHCII (I-A/I-E)	FITC
3	brain	CD11b	PE-Cy7
		CD45	Pacific Blue
		CD86	BV605
		Cxcr4	FITC
		P2ry12	PE
		Trem2	APC

### Sheet: Supplemental Table 3
Supplemental Table 3: Flow cytometry antibodies used in this study
Target	Species	Conjugate	Clone	Supplier	Catalog Number	Concentration/Dilution
CD3e	armenian hamster	PE-Cy7	145-2C11	Biolegend	100319	1:100
CD4	rat	PE-CF594	RM4-5	BD Biosciences	562285	1:200
CD8a	rat	AF700	53-6.7	Biolegend	100729	1:200
CD19	rat	PE	1D3	Biolegend	152407	1:200
CD11b	rat	PE-Cy7	M1/70	Biolegend	101216	1:100
CD11c	armenian hamster	APC	N418	Biolegend	117309	1:200
CD45	rat	APC-Cy7	30-F11	Biolegend	103116	3mg/mL
CD45	rat	Pacific Blue	30-F11	Biolegend	103126	1:200
CD86	rat	BV605	GL1	BD Biosciences	563055	1:100
CD172a	rat	APC	P84	BD Biosciences	560106	1:100
CD206	rat	PE	C068C2	Biolegend	141706	1:100
CXCR4	rat	FITC	2B11/CXCR4	BD Biosciences	551967	1:100
F4/80	rat	AF700	BM8	Biolegend	123129	1:100
MHCII (I-A/I-E)	rat	FITC	M5/114.15.2	Biolegend	107606	1:100
NK1.1	mouse	FITC	PK136	Biolegend	108705	1:200
P2RY12	rat	PE	S16007D	Biolegend	848004	1:100
Trem2	rat	APC	237920	R&D Systems	FAB17291A	1:50
